# Malignancy and NF-kB signalling strengthen coordination between the expression of mitochondrial and nuclear-encoded oxidative phosphorylation genes

**DOI:** 10.1101/2021.06.30.450588

**Authors:** Marcos Francisco Perez, Peter Sarkies

## Abstract

Mitochondria are ancient endosymbiotic organelles crucial to eukaryotic growth and metabolism. Mammalian mitochondria carry a small genome containing thirteen protein-coding genes with the remaining mitochondrial proteins encoded by the nuclear genome. Little is known about how coordination between the two sets of genes is achieved. Correlation analysis of RNA-seq expression data from large publicly-available datasets is a common method to leverage genetic diversity to infer gene co-expression modules. Here we use this method to investigate nuclear-mitochondrial gene expression coordination. We identify a pitfall in correlation analysis that results from the large variation in the proportion of transcripts from the mitochondrial genome in RNA-seq data. Commonly used normalization techniques based on total read count (such as FPKM or TPM) produce artefactual negative correlations between mitochondrial- and nuclear-encoded transcripts. This also results in artefactual correlations between pairs of nuclear-encoded genes, thus having important consequences for inferring co-expression modules beyond mitochondria. We show that these effects can be overcome by normalizing using the median-ratio normalization (MRN) or trimmed mean of M values (TMM) methods. Using these normalizations, we find only weak and inconsistent correlations between mitochondrial and nuclear-encoded mitochondrial genes in the majority of healthy human tissues from the GTEx database. However, a subset of healthy tissues with high expression of NF-κB show significant coordination supporting a role for NF-κB in retrograde signalling. Contrastingly, most cancer types show robust coordination of nuclear and mitochondrial OXPHOS gene expression, identifying this as a feature of gene regulation in cancer.
