## Supplemental tables and scripts for "Malignancy and NF-kB signalling strengthen coordination between the expression of mitochondrial and nuclear-encoded oxidative phosphorylation genes": Table S6 - OXPHOS names.txt

ensembl_gene_id	description	chromosome_name	hgnc_symbol	Sourcelist
ENSG00000198899	ENSG00000198899	mitochondrially encoded ATP synthase membrane subunit 6 [Source:HGNC Symbol;Acc:HGNC:7414]	MT	MT-ATP6	mtOXPHOS
ENSG00000228253	ENSG00000228253	mitochondrially encoded ATP synthase membrane subunit 8 [Source:HGNC Symbol;Acc:HGNC:7415]	MT	MT-ATP8	mtOXPHOS
ENSG00000198727	ENSG00000198727	mitochondrially encoded cytochrome b [Source:HGNC Symbol;Acc:HGNC:7427]	MT	MT-CYB	mtOXPHOS
ENSG00000198804	ENSG00000198804	mitochondrially encoded cytochrome c oxidase I [Source:HGNC Symbol;Acc:HGNC:7419]	MT	MT-CO1	mtOXPHOS
ENSG00000198712	ENSG00000198712	mitochondrially encoded cytochrome c oxidase II [Source:HGNC Symbol;Acc:HGNC:7421]	MT	MT-CO2	mtOXPHOS
ENSG00000198938	ENSG00000198938	mitochondrially encoded cytochrome c oxidase III [Source:HGNC Symbol;Acc:HGNC:7422]	MT	MT-CO3	mtOXPHOS
ENSG00000198888	ENSG00000198888	mitochondrially encoded NADH:ubiquinone oxidoreductase core subunit 1 [Source:HGNC Symbol;Acc:HGNC:7455]	MT	MT-ND1	mtOXPHOS
ENSG00000198763	ENSG00000198763	mitochondrially encoded NADH:ubiquinone oxidoreductase core subunit 2 [Source:HGNC Symbol;Acc:HGNC:7456]	MT	MT-ND2	mtOXPHOS
ENSG00000198840	ENSG00000198840	mitochondrially encoded NADH:ubiquinone oxidoreductase core subunit 3 [Source:HGNC Symbol;Acc:HGNC:7458]	MT	MT-ND3	mtOXPHOS
ENSG00000198886	ENSG00000198886	mitochondrially encoded NADH:ubiquinone oxidoreductase core subunit 4 [Source:HGNC Symbol;Acc:HGNC:7459]	MT	MT-ND4	mtOXPHOS
ENSG00000212907	ENSG00000212907	mitochondrially encoded NADH:ubiquinone oxidoreductase core subunit 4L [Source:HGNC Symbol;Acc:HGNC:7460]	MT	MT-ND4L	mtOXPHOS
ENSG00000198786	ENSG00000198786	mitochondrially encoded NADH:ubiquinone oxidoreductase core subunit 5 [Source:HGNC Symbol;Acc:HGNC:7461]	MT	MT-ND5	mtOXPHOS
ENSG00000198695	ENSG00000198695	mitochondrially encoded NADH:ubiquinone oxidoreductase core subunit 6 [Source:HGNC Symbol;Acc:HGNC:7462]	MT	MT-ND6	mtOXPHOS
ENSG00000003509	ENSG00000003509	NADH:ubiquinone oxidoreductase complex assembly factor 7 [Source:HGNC Symbol;Acc:HGNC:28816]	2	NDUFAF7	nuOXPHOS
ENSG00000004779	ENSG00000004779	NADH:ubiquinone oxidoreductase subunit AB1 [Source:HGNC Symbol;Acc:HGNC:7694]	16	NDUFAB1	nuOXPHOS
ENSG00000006695	ENSG00000006695	cytochrome c oxidase assembly factor heme A:farnesyltransferase COX10 [Source:HGNC Symbol;Acc:HGNC:2260]	17	COX10	nuOXPHOS
ENSG00000010256	ENSG00000010256	ubiquinol-cytochrome c reductase core protein 1 [Source:HGNC Symbol;Acc:HGNC:12585]	3	UQCRC1	nuOXPHOS
ENSG00000014919	ENSG00000014919	cytochrome c oxidase assembly homolog COX15 [Source:HGNC Symbol;Acc:HGNC:2263]	10	COX15	nuOXPHOS
ENSG00000023228	ENSG00000023228	NADH:ubiquinone oxidoreductase core subunit S1 [Source:HGNC Symbol;Acc:HGNC:7707]	2	NDUFS1	nuOXPHOS
ENSG00000065518	ENSG00000065518	NADH:ubiquinone oxidoreductase subunit B4 [Source:HGNC Symbol;Acc:HGNC:7699]	3	NDUFB4	nuOXPHOS
ENSG00000073578	ENSG00000073578	succinate dehydrogenase complex flavoprotein subunit A [Source:HGNC Symbol;Acc:HGNC:10680]	5	SDHA	nuOXPHOS
ENSG00000074582	ENSG00000074582	BCS1 homolog, ubiquinol-cytochrome c reductase complex chaperone [Source:HGNC Symbol;Acc:HGNC:1020]	2	BCS1L	nuOXPHOS
ENSG00000090266	ENSG00000090266	NADH:ubiquinone oxidoreductase subunit B2 [Source:HGNC Symbol;Acc:HGNC:7697]	7	NDUFB2	nuOXPHOS
ENSG00000099624	ENSG00000099624	ATP synthase F1 subunit delta [Source:HGNC Symbol;Acc:HGNC:837]	19	ATP5F1D	nuOXPHOS
ENSG00000099795	ENSG00000099795	NADH:ubiquinone oxidoreductase subunit B7 [Source:HGNC Symbol;Acc:HGNC:7702]	19	NDUFB7	nuOXPHOS
ENSG00000101019	ENSG00000101019	ubiquinol-cytochrome c reductase complex assembly factor 1 [Source:HGNC Symbol;Acc:HGNC:15891]	20	UQCC1	nuOXPHOS
ENSG00000101247	ENSG00000101247	NADH:ubiquinone oxidoreductase complex assembly factor 5 [Source:HGNC Symbol;Acc:HGNC:15899]	20	NDUFAF5	nuOXPHOS
ENSG00000106603	ENSG00000106603	cytochrome c oxidase assembly factor 1 homolog [Source:HGNC Symbol;Acc:HGNC:21868]	7	COA1	nuOXPHOS
ENSG00000109390	ENSG00000109390	NADH:ubiquinone oxidoreductase subunit C1 [Source:HGNC Symbol;Acc:HGNC:7705]	4	NDUFC1	nuOXPHOS
ENSG00000110074	ENSG00000110074	FAD dependent oxidoreductase domain containing 1 [Source:HGNC Symbol;Acc:HGNC:26927]	11	FOXRED1	nuOXPHOS
ENSG00000110717	ENSG00000110717	NADH:ubiquinone oxidoreductase core subunit S8 [Source:HGNC Symbol;Acc:HGNC:7715]	11	NDUFS8	nuOXPHOS
ENSG00000110955	ENSG00000110955	ATP synthase F1 subunit beta [Source:HGNC Symbol;Acc:HGNC:830]	12	ATP5F1B	nuOXPHOS
ENSG00000111775	ENSG00000111775	cytochrome c oxidase subunit 6A1 [Source:HGNC Symbol;Acc:HGNC:2277]	12	COX6A1	nuOXPHOS
ENSG00000112695	ENSG00000112695	cytochrome c oxidase subunit 7A2 [Source:HGNC Symbol;Acc:HGNC:2288]	6	COX7A2	nuOXPHOS
ENSG00000113845	ENSG00000113845	translocase of inner mitochondrial membrane domain containing 1 [Source:HGNC Symbol;Acc:HGNC:1321]	3	TIMMDC1	nuOXPHOS
ENSG00000115286	ENSG00000115286	NADH:ubiquinone oxidoreductase core subunit S7 [Source:HGNC Symbol;Acc:HGNC:7714]	19	NDUFS7	nuOXPHOS
ENSG00000115944	ENSG00000115944	cytochrome c oxidase subunit 7A2 like [Source:HGNC Symbol;Acc:HGNC:2289]	2	COX7A2L	nuOXPHOS
ENSG00000116459	ENSG00000116459	ATP synthase peripheral stalk-membrane subunit b [Source:HGNC Symbol;Acc:HGNC:840]	1	ATP5PB	nuOXPHOS
ENSG00000117118	ENSG00000117118	succinate dehydrogenase complex iron sulfur subunit B [Source:HGNC Symbol;Acc:HGNC:10681]	1	SDHB	nuOXPHOS
ENSG00000119013	ENSG00000119013	NADH:ubiquinone oxidoreductase subunit B3 [Source:HGNC Symbol;Acc:HGNC:7698]	2	NDUFB3	nuOXPHOS
ENSG00000119421	ENSG00000119421	NADH:ubiquinone oxidoreductase subunit A8 [Source:HGNC Symbol;Acc:HGNC:7692]	9	NDUFA8	nuOXPHOS
ENSG00000123472	ENSG00000123472	ATP synthase mitochondrial F1 complex assembly factor 1 [Source:HGNC Symbol;Acc:HGNC:18803]	1	ATPAF1	nuOXPHOS
ENSG00000123545	ENSG00000123545	NADH:ubiquinone oxidoreductase complex assembly factor 4 [Source:HGNC Symbol;Acc:HGNC:21034]	6	NDUFAF4	nuOXPHOS
ENSG00000124172	ENSG00000124172	ATP synthase F1 subunit epsilon [Source:HGNC Symbol;Acc:HGNC:838]	20	ATP5F1E	nuOXPHOS
ENSG00000125356	ENSG00000125356	NADH:ubiquinone oxidoreductase subunit A1 [Source:HGNC Symbol;Acc:HGNC:7683]	X	NDUFA1	nuOXPHOS
ENSG00000126267	ENSG00000126267	cytochrome c oxidase subunit 6B1 [Source:HGNC Symbol;Acc:HGNC:2280]	19	COX6B1	nuOXPHOS
ENSG00000127184	ENSG00000127184	cytochrome c oxidase subunit 7C [Source:HGNC Symbol;Acc:HGNC:2292]	5	COX7C	nuOXPHOS
ENSG00000127540	ENSG00000127540	ubiquinol-cytochrome c reductase, complex III subunit XI [Source:HGNC Symbol;Acc:HGNC:30862]	19	UQCR11	nuOXPHOS
ENSG00000128609	ENSG00000128609	NADH:ubiquinone oxidoreductase subunit A5 [Source:HGNC Symbol;Acc:HGNC:7688]	7	NDUFA5	nuOXPHOS
ENSG00000130159	ENSG00000130159	ECSIT signaling integrator [Source:HGNC Symbol;Acc:HGNC:29548]	19	ECSIT	nuOXPHOS
ENSG00000130414	ENSG00000130414	NADH:ubiquinone oxidoreductase subunit A10 [Source:HGNC Symbol;Acc:HGNC:7684]	2	NDUFA10	nuOXPHOS
ENSG00000130770	ENSG00000130770	ATP synthase inhibitory factor subunit 1 [Source:HGNC Symbol;Acc:HGNC:871]	1	ATP5IF1	nuOXPHOS
ENSG00000131055	ENSG00000131055	cytochrome c oxidase subunit 4I2 [Source:HGNC Symbol;Acc:HGNC:16232]	20	COX4I2	nuOXPHOS
ENSG00000131143	ENSG00000131143	cytochrome c oxidase subunit 4I1 [Source:HGNC Symbol;Acc:HGNC:2265]	16	COX4I1	nuOXPHOS
ENSG00000131174	ENSG00000131174	cytochrome c oxidase subunit 7B [Source:HGNC Symbol;Acc:HGNC:2291]	X	COX7B	nuOXPHOS
ENSG00000131495	ENSG00000131495	NADH:ubiquinone oxidoreductase subunit A2 [Source:HGNC Symbol;Acc:HGNC:7685]	5	NDUFA2	nuOXPHOS
ENSG00000133028	ENSG00000133028	synthesis of cytochrome C oxidase 1 [Source:HGNC Symbol;Acc:HGNC:10603]	17	SCO1	nuOXPHOS
ENSG00000135390	ENSG00000135390	ATP synthase membrane subunit c locus 2 [Source:HGNC Symbol;Acc:HGNC:842]	12	ATP5MC2	nuOXPHOS
ENSG00000135940	ENSG00000135940	cytochrome c oxidase subunit 5B [Source:HGNC Symbol;Acc:HGNC:2269]	2	COX5B	nuOXPHOS
ENSG00000136521	ENSG00000136521	NADH:ubiquinone oxidoreductase subunit B5 [Source:HGNC Symbol;Acc:HGNC:7700]	3	NDUFB5	nuOXPHOS
ENSG00000137288	ENSG00000137288	ubiquinol-cytochrome c reductase complex assembly factor 2 [Source:HGNC Symbol;Acc:HGNC:21237]	6	UQCC2	nuOXPHOS
ENSG00000137806	ENSG00000137806	NADH:ubiquinone oxidoreductase complex assembly factor 1 [Source:HGNC Symbol;Acc:HGNC:18828]	15	NDUFAF1	nuOXPHOS
ENSG00000138495	ENSG00000138495	cytochrome c oxidase copper chaperone COX17 [Source:HGNC Symbol;Acc:HGNC:2264]	3	COX17	nuOXPHOS
ENSG00000139180	ENSG00000139180	NADH:ubiquinone oxidoreductase subunit A9 [Source:HGNC Symbol;Acc:HGNC:7693]	12	NDUFA9	nuOXPHOS
ENSG00000140740	ENSG00000140740	ubiquinol-cytochrome c reductase core protein 2 [Source:HGNC Symbol;Acc:HGNC:12586]	16	UQCRC2	nuOXPHOS
ENSG00000140990	ENSG00000140990	NADH:ubiquinone oxidoreductase subunit B10 [Source:HGNC Symbol;Acc:HGNC:7696]	16	NDUFB10	nuOXPHOS
ENSG00000143252	ENSG00000143252	succinate dehydrogenase complex subunit C [Source:HGNC Symbol;Acc:HGNC:10682]	1	SDHC	nuOXPHOS
ENSG00000145494	ENSG00000145494	NADH:ubiquinone oxidoreductase subunit S6 [Source:HGNC Symbol;Acc:HGNC:7713]	5	NDUFS6	nuOXPHOS
ENSG00000147123	ENSG00000147123	NADH:ubiquinone oxidoreductase subunit B11 [Source:HGNC Symbol;Acc:HGNC:20372]	X	NDUFB11	nuOXPHOS
ENSG00000147684	ENSG00000147684	NADH:ubiquinone oxidoreductase subunit B9 [Source:HGNC Symbol;Acc:HGNC:7704]	8	NDUFB9	nuOXPHOS
ENSG00000148290	ENSG00000148290	SURF1 cytochrome c oxidase assembly factor [Source:HGNC Symbol;Acc:HGNC:11474]	9	SURF1	nuOXPHOS
ENSG00000151366	ENSG00000151366	NADH:ubiquinone oxidoreductase subunit C2 [Source:HGNC Symbol;Acc:HGNC:7706]	11	NDUFC2	nuOXPHOS
ENSG00000151413	ENSG00000151413	nucleotide binding protein like [Source:HGNC Symbol;Acc:HGNC:20278]	14	NUBPL	nuOXPHOS
ENSG00000152234	ENSG00000152234	ATP synthase F1 subunit alpha [Source:HGNC Symbol;Acc:HGNC:823]	18	ATP5F1A	nuOXPHOS
ENSG00000154079	ENSG00000154079	succinate dehydrogenase complex assembly factor 4 [Source:HGNC Symbol;Acc:HGNC:20957]	6	SDHAF4	nuOXPHOS
ENSG00000154518	ENSG00000154518	ATP synthase membrane subunit c locus 3 [Source:HGNC Symbol;Acc:HGNC:843]	2	ATP5MC3	nuOXPHOS
ENSG00000154723	ENSG00000154723	ATP synthase peripheral stalk subunit F6 [Source:HGNC Symbol;Acc:HGNC:847]	21	ATP5PF	nuOXPHOS
ENSG00000156170	ENSG00000156170	NADH:ubiquinone oxidoreductase complex assembly factor 6 [Source:HGNC Symbol;Acc:HGNC:28625]	8	NDUFAF6	nuOXPHOS
ENSG00000156411	ENSG00000156411	ATP synthase membrane subunit 6.8PL [Source:HGNC Symbol;Acc:HGNC:1188]	14	ATP5MPL	nuOXPHOS
ENSG00000156467	ENSG00000156467	ubiquinol-cytochrome c reductase binding protein [Source:HGNC Symbol;Acc:HGNC:12582]	8	UQCRB	nuOXPHOS
ENSG00000156885	ENSG00000156885	cytochrome c oxidase subunit 6A2 [Source:HGNC Symbol;Acc:HGNC:2279]	16	COX6A2	nuOXPHOS
ENSG00000158864	ENSG00000158864	NADH:ubiquinone oxidoreductase core subunit S2 [Source:HGNC Symbol;Acc:HGNC:7708]	1	NDUFS2	nuOXPHOS
ENSG00000159199	ENSG00000159199	ATP synthase membrane subunit c locus 1 [Source:HGNC Symbol;Acc:HGNC:841]	17	ATP5MC1	nuOXPHOS
ENSG00000160194	ENSG00000160194	NADH:ubiquinone oxidoreductase subunit V3 [Source:HGNC Symbol;Acc:HGNC:7719]	21	NDUFV3	nuOXPHOS
ENSG00000160471	ENSG00000160471	cytochrome c oxidase subunit 6B2 [Source:HGNC Symbol;Acc:HGNC:24380]	19	COX6B2	nuOXPHOS
ENSG00000161281	ENSG00000161281	cytochrome c oxidase subunit 7A1 [Source:HGNC Symbol;Acc:HGNC:2287]	19	COX7A1	nuOXPHOS
ENSG00000162377	ENSG00000162377	cytochrome c oxidase assembly factor 7 (putative) [Source:HGNC Symbol;Acc:HGNC:25716]	1	COA7	nuOXPHOS
ENSG00000163626	ENSG00000163626	cytochrome c oxidase assembly factor COX18 [Source:HGNC Symbol;Acc:HGNC:26801]	4	COX18	nuOXPHOS
ENSG00000164182	ENSG00000164182	NADH:ubiquinone oxidoreductase complex assembly factor 2 [Source:HGNC Symbol;Acc:HGNC:28086]	5	NDUFAF2	nuOXPHOS
ENSG00000164258	ENSG00000164258	NADH:ubiquinone oxidoreductase subunit S4 [Source:HGNC Symbol;Acc:HGNC:7711]	5	NDUFS4	nuOXPHOS
ENSG00000164405	ENSG00000164405	ubiquinol-cytochrome c reductase complex III subunit VII [Source:HGNC Symbol;Acc:HGNC:29594]	5	UQCRQ	nuOXPHOS
ENSG00000164919	ENSG00000164919	cytochrome c oxidase subunit 6C [Source:HGNC Symbol;Acc:HGNC:2285]	8	COX6C	nuOXPHOS
ENSG00000165264	ENSG00000165264	NADH:ubiquinone oxidoreductase subunit B6 [Source:HGNC Symbol;Acc:HGNC:7701]	9	NDUFB6	nuOXPHOS
ENSG00000165629	ENSG00000165629	ATP synthase F1 subunit gamma [Source:HGNC Symbol;Acc:HGNC:833]	10	ATP5F1C	nuOXPHOS
ENSG00000166136	ENSG00000166136	NADH:ubiquinone oxidoreductase subunit B8 [Source:HGNC Symbol;Acc:HGNC:7703]	10	NDUFB8	nuOXPHOS
ENSG00000166260	ENSG00000166260	cytochrome c oxidase copper chaperone COX11 [Source:HGNC Symbol;Acc:HGNC:2261]	17	COX11	nuOXPHOS
ENSG00000167283	ENSG00000167283	ATP synthase membrane subunit g [Source:HGNC Symbol;Acc:HGNC:14247]	11	ATP5MG	nuOXPHOS
ENSG00000167792	ENSG00000167792	NADH:ubiquinone oxidoreductase core subunit V1 [Source:HGNC Symbol;Acc:HGNC:7716]	11	NDUFV1	nuOXPHOS
ENSG00000167863	ENSG00000167863	ATP synthase peripheral stalk subunit d [Source:HGNC Symbol;Acc:HGNC:845]	17	ATP5PD	nuOXPHOS
ENSG00000167985	ENSG00000167985	succinate dehydrogenase complex assembly factor 2 [Source:HGNC Symbol;Acc:HGNC:26034]	11	SDHAF2	nuOXPHOS
ENSG00000168275	ENSG00000168275	cytochrome c oxidase assembly factor 6 [Source:HGNC Symbol;Acc:HGNC:18025]	1	COA6	nuOXPHOS
ENSG00000168653	ENSG00000168653	NADH:ubiquinone oxidoreductase subunit S5 [Source:HGNC Symbol;Acc:HGNC:7712]	1	NDUFS5	nuOXPHOS
ENSG00000169020	ENSG00000169020	ATP synthase membrane subunit e [Source:HGNC Symbol;Acc:HGNC:846]	4	ATP5ME	nuOXPHOS
ENSG00000169021	ENSG00000169021	ubiquinol-cytochrome c reductase, Rieske iron-sulfur polypeptide 1 [Source:HGNC Symbol;Acc:HGNC:12587]	19	UQCRFS1	nuOXPHOS
ENSG00000170516	ENSG00000170516	cytochrome c oxidase subunit 7B2 [Source:HGNC Symbol;Acc:HGNC:24381]	4	COX7B2	nuOXPHOS
ENSG00000170906	ENSG00000170906	NADH:ubiquinone oxidoreductase subunit A3 [Source:HGNC Symbol;Acc:HGNC:7686]	19	NDUFA3	nuOXPHOS
ENSG00000171204	ENSG00000171204	transmembrane protein 126B [Source:HGNC Symbol;Acc:HGNC:30883]	11	TMEM126B	nuOXPHOS
ENSG00000171953	ENSG00000171953	ATP synthase mitochondrial F1 complex assembly factor 2 [Source:HGNC Symbol;Acc:HGNC:18802]	17	ATPAF2	nuOXPHOS
ENSG00000173660	ENSG00000173660	ubiquinol-cytochrome c reductase hinge protein [Source:HGNC Symbol;Acc:HGNC:12590]	1	UQCRH	nuOXPHOS
ENSG00000173915	ENSG00000173915	ATP synthase membrane subunit DAPIT [Source:HGNC Symbol;Acc:HGNC:30889]	10	ATP5MD	nuOXPHOS
ENSG00000174886	ENSG00000174886	NADH:ubiquinone oxidoreductase subunit A11 [Source:HGNC Symbol;Acc:HGNC:20371]	19	NDUFA11	nuOXPHOS
ENSG00000176340	ENSG00000176340	cytochrome c oxidase subunit 8A [Source:HGNC Symbol;Acc:HGNC:2294]	11	COX8A	nuOXPHOS
ENSG00000177646	ENSG00000177646	acyl-CoA dehydrogenase family member 9 [Source:HGNC Symbol;Acc:HGNC:21497]	3	ACAD9	nuOXPHOS
ENSG00000178057	ENSG00000178057	NADH:ubiquinone oxidoreductase complex assembly factor 3 [Source:HGNC Symbol;Acc:HGNC:29918]	3	NDUFAF3	nuOXPHOS
ENSG00000178127	ENSG00000178127	NADH:ubiquinone oxidoreductase core subunit V2 [Source:HGNC Symbol;Acc:HGNC:7717]	18	NDUFV2	nuOXPHOS
ENSG00000178449	ENSG00000178449	cytochrome c oxidase assembly factor COX14 [Source:HGNC Symbol;Acc:HGNC:28216]	12	COX14	nuOXPHOS
ENSG00000178741	ENSG00000178741	cytochrome c oxidase subunit 5A [Source:HGNC Symbol;Acc:HGNC:2267]	15	COX5A	nuOXPHOS
ENSG00000179091	ENSG00000179091	cytochrome c1 [Source:HGNC Symbol;Acc:HGNC:2579]	8	CYC1	nuOXPHOS
ENSG00000181924	ENSG00000181924	cytochrome c oxidase assembly factor 4 homolog [Source:HGNC Symbol;Acc:HGNC:24604]	11	COA4	nuOXPHOS
ENSG00000183513	ENSG00000183513	cytochrome c oxidase assembly factor 5 [Source:HGNC Symbol;Acc:HGNC:33848]	2	COA5	nuOXPHOS
ENSG00000183648	ENSG00000183648	NADH:ubiquinone oxidoreductase subunit B1 [Source:HGNC Symbol;Acc:HGNC:7695]	14	NDUFB1	nuOXPHOS
ENSG00000183978	ENSG00000183978	cytochrome c oxidase assembly factor 3 [Source:HGNC Symbol;Acc:HGNC:24990]	17	COA3	nuOXPHOS
ENSG00000184076	ENSG00000184076	ubiquinol-cytochrome c reductase, complex III subunit X [Source:HGNC Symbol;Acc:HGNC:30863]	22	UQCR10	nuOXPHOS
ENSG00000184752	ENSG00000184752	NADH:ubiquinone oxidoreductase subunit A12 [Source:HGNC Symbol;Acc:HGNC:23987]	12	NDUFA12	nuOXPHOS
ENSG00000184983	ENSG00000184983	NADH:ubiquinone oxidoreductase subunit A6 [Source:HGNC Symbol;Acc:HGNC:7690]	22	NDUFA6	nuOXPHOS
ENSG00000186010	ENSG00000186010	NADH:ubiquinone oxidoreductase subunit A13 [Source:HGNC Symbol;Acc:HGNC:17194]	19	NDUFA13	nuOXPHOS
ENSG00000187581	ENSG00000187581	cytochrome c oxidase subunit 8C [Source:HGNC Symbol;Acc:HGNC:24382]	14	COX8C	nuOXPHOS
ENSG00000189043	ENSG00000189043	NDUFA4 mitochondrial complex associated [Source:HGNC Symbol;Acc:HGNC:7687]	7	NDUFA4	nuOXPHOS
ENSG00000196636	ENSG00000196636	succinate dehydrogenase complex assembly factor 3 [Source:HGNC Symbol;Acc:HGNC:21752]	7	SDHAF3	nuOXPHOS
ENSG00000203667	ENSG00000203667	cytochrome c oxidase assembly factor COX20 [Source:HGNC Symbol;Acc:HGNC:26970]	1	COX20	nuOXPHOS
ENSG00000204370	ENSG00000204370	succinate dehydrogenase complex subunit D [Source:HGNC Symbol;Acc:HGNC:10683]	11	SDHD	nuOXPHOS
ENSG00000204922	ENSG00000204922	ubiquinol-cytochrome c reductase complex assembly factor 3 [Source:HGNC Symbol;Acc:HGNC:34399]	11	UQCC3	nuOXPHOS
ENSG00000205138	ENSG00000205138	succinate dehydrogenase complex assembly factor 1 [Source:HGNC Symbol;Acc:HGNC:33867]	19	SDHAF1	nuOXPHOS
ENSG00000213619	ENSG00000213619	NADH:ubiquinone oxidoreductase core subunit S3 [Source:HGNC Symbol;Acc:HGNC:7710]	11	NDUFS3	nuOXPHOS
ENSG00000240230	ENSG00000240230	cytochrome c oxidase assembly factor COX19 [Source:HGNC Symbol;Acc:HGNC:28074]	7	COX19	nuOXPHOS
ENSG00000241837	ENSG00000241837	ATP synthase peripheral stalk subunit OSCP [Source:HGNC Symbol;Acc:HGNC:850]	21	ATP5PO	nuOXPHOS
ENSG00000249222	ENSG00000249222	ATP synthase membrane subunit g like [Source:HGNC Symbol;Acc:HGNC:13213]	22	ATP5MGL	nuOXPHOS
ENSG00000267855	ENSG00000267855	NADH:ubiquinone oxidoreductase subunit A7 [Source:HGNC Symbol;Acc:HGNC:7691]	19	NDUFA7	nuOXPHOS
ENSG00000241468	ENSG00000241468	ATP synthase membrane subunit f [Source:HGNC Symbol;Acc:HGNC:848]	7	ATP5MF	nuOXPHOS
